# Lineage 2–Beijing *Mycobacterium tuberculosis* strains suppress BCG-trained innate immunity early after infection

**DOI:** 10.64898/2026.03.29.714649

**Authors:** Naomi J Daniels, Todia Setiabudiawan, Taru S Dutt, Philip C Hill, Marcela Henao-Tamayo, Reinout van Crevel, Joanna Kirman

## Abstract

Genetically distinct lineages of *Mycobacterium tuberculosis* differ in their virulence, transmissibility, and immune evasion capacity. The modern Lineage 2-Beijing (L2-B) clade of *Mtb*, which is highly prevalent in Asia and now globally distributed, is associated with resistance to the bacille Calmette Guérin (BCG) vaccine. Using a murine BCG vaccination model followed by aerosol challenge with geographically matched L2-B or Lineage 4 clinical isolates, we examined how L2-B circumvents vaccine-induced immunity. BCG-trained alveolar macrophages showed impaired control of L2-B growth *in vitro*. Spatial transcriptomic profiling of infected lungs revealed broad transcriptional reprogramming, including selective suppression of pathways essential for macrophage activation and trained innate immunity. Similar immune dysregulation was observed in peripheral blood from BCG-vaccinated household contacts of L2-B smear-positive TB patients. Together, these findings suggest mechanisms of lineage-specific immune evasion in TB, highlight key components of BCG-induced protection, and support re-evaluation of current TB vaccine strategies.
