## Supplementary Table 3 for "Lineage 2–Beijing *Mycobacterium tuberculosis* strains suppress BCG-trained innate immunity early after infection"

### Sheet: pbs_l4_kegg
	ID	Description	setSize	enrichmentScore	NES	pvalue	p.adjust	qvalue	rank	leading_edge	core_enrichment
mmu04612	mmu04612	Antigen processing and presentation	39	-0.839999	-3.27096	3.77182e-17	3.77182e-17	1.07596e-14	413	tags=72%, list=6%, signal=68%	14964/621823/15039/14991/14972/14828/19141/15015/21355/14999/21356/13030/16149/15000/53970/15042/12010/14969/15040/15018/110557/14961/14960/21354/12265/13040/14998/14990
mmu04060	mmu04060	Cytokine-cytokine receptor interaction	67	-0.719515	-3.15858	7.17909e-16	7.17909e-16	8.68115e-14	684	tags=54%, list=10%, signal=49%	12982/21937/12986/20309/57266/21939/230979/232983/21803/11482/16994/21938/22035/77125/15980/15976/24099/20315/56744/13051/16154/16190/16186/12772/60504/20305/66102/20308/20299/57349/20304/20297/12774/20307/15945/17329
mmu04145	mmu04145	Phagosome	80	-0.682291	-3.09833	1.18346e-15	1.18346e-15	8.68115e-14	453	tags=45%, list=7%, signal=43%	19353/50909/21825/27060/14964/15039/14991/14972/14130/15015/17972/21355/14999/13057/24088/15000/17969/20387/15042/16414/12721/14969/20390/15040/15018/12266/110557/14131/14961/14960/21354/246256/13040/14998/13058/14990
mmu04062	mmu04062	Chemokine signaling pathway	98	-0.645548	-3.01245	1.21728e-15	1.21728e-15	8.68115e-14	633	tags=43%, list=9%, signal=39%	14702/14688/20309/18035/57266/16453/19353/12675/14678/16150/234779/277360/14710/11513/66066/20847/18753/140580/17096/215449/20315/30955/18796/56744/94176/13051/22324/12772/17969/14191/20305/66102/20308/20846/20299/57349/20304/20297/12774/20307/15945/17329
mmu05169	mmu05169	Epstein-Barr virus infection	126	-0.587684	-2.85437	3.58904e-15	3.58904e-15	2.04764e-13	649	tags=40%, list=10%, signal=37%	12317/12505/18035/16453/21939/19353/12675/12018/16150/234779/12495/19698/12478/14964/12443/15039/14991/14972/22352/20847/17096/15976/18037/23882/21929/15015/21355/14999/21356/66413/24088/15894/12500/15000/12399/15042/12010/14969/54123/15040/15018/110557/1
mmu05332	mmu05332	Graft-versus-host disease	18	-0.922774	-2.95697	1.78629e-14	1.78629e-14	8.4927e-13	413	tags=89%, list=6%, signal=84%	14964/15039/14991/14972/15015/14999/15000/15042/14969/15040/15018/110557/14961/14960/14998/14990
mmu04820	mmu04820	Cytoskeleton in muscle cells	134	0.766783	2.21282	1.2911e-13	1.2911e-13	5.26148e-12	438	tags=30%, list=6%, signal=28%	17885/17879/21925/59011/11474/109272/17907/17884/13506/21953/21957/12715/17897/17901/233199/14201/18175/68802/109620/22138/58522/20743/380698/13808/17930/20391/22004/53318/17929/24131/24053/68794/21393/78321/13346/11472/70549/13009/192897/93677
mmu04061	mmu04061	Viral protein interaction with cytokine and cytokine receptor	27	-0.85197	-3.03003	3.80307e-13	3.80307e-13	1.3561e-11	402	tags=67%, list=6%, signal=63%	21938/22035/20315/56744/13051/16154/16186/12772/20305/20308/20299/57349/20304/20297/12774/20307/15945/17329
mmu05168	mmu05168	Herpes simplex virus 1 infection	106	-0.595836	-2.82081	4.70771e-13	4.70771e-13	1.49215e-11	592	tags=44%, list=9%, signal=41%	18854/20963/16391/15002/17874/21937/12317/18035/20684/18636/12675/12018/230979/16150/14964/15039/14991/14972/20847/15980/11796/15976/15015/12702/21355/14999/21356/24088/16149/15000/15042/12010/14969/54123/15139/15040/15018/12266/110557/69550/14961/14960/2
mmu05320	mmu05320	Autoimmune thyroid disease	19	-0.904452	-2.92903	1.10601e-12	1.10601e-12	2.86821e-11	413	tags=89%, list=6%, signal=84%	21939/14964/15039/14991/14972/15015/14999/15000/15042/14969/15040/15018/110557/14961/14960/14998/14990
mmu05330	mmu05330	Allograft rejection	19	-0.904452	-2.92903	1.10601e-12	1.10601e-12	2.86821e-11	413	tags=89%, list=6%, signal=84%	21939/14964/15039/14991/14972/15015/14999/15000/15042/14969/15040/15018/110557/14961/14960/14998/14990
mmu04940	mmu04940	Type I diabetes mellitus	20	-0.891137	-2.93808	2.41898e-12	2.41898e-12	5.75038e-11	413	tags=80%, list=6%, signal=75%	14964/15039/14991/14972/15015/14999/15000/15042/14969/15040/15018/110557/14961/14960/14998/14990
mmu05166	mmu05166	Human T-cell leukemia virus 1 infection	123	-0.526218	-2.52831	4.50013e-11	4.50013e-11	9.87477e-10	800	tags=37%, list=12%, signal=33%	21812/15002/12330/18749/11909/21937/12317/18035/16453/21939/12675/16150/19698/12257/21803/11513/14964/12443/15039/14991/14972/15015/14999/21423/16186/15894/12500/15000/20375/15042/12010/16414/14969/18186/15040/15018/16818/110557/16408/14961/12501/14960/23
mmu05322	mmu05322	Systemic lupus erythematosus	25	-0.832318	-2.90494	1.5635e-10	1.5635e-10	3.18577e-09	341	tags=68%, list=5%, signal=65%	21939/50909/12274/14999/15000/14969/15139/12266/14131/14961/12268/14960/246256/14998/12260/12262/12259
mmu04672	mmu04672	Intestinal immune network for IgA production	16	-0.891749	-2.76937	1.88813e-10	1.88813e-10	3.59077e-09	556	tags=88%, list=8%, signal=81%	21939/21803/50723/24099/20315/14999/16401/16421/18703/15000/14969/14961/14960/14998
mmu05145	mmu05145	Toxoplasmosis	65	-0.619299	-2.6971	1.35976e-09	1.35976e-09	2.42431e-08	592	tags=38%, list=9%, signal=35%	18035/21939/12675/14678/16150/21803/15980/11796/30955/14999/16154/24088/15000/14969/12703/14961/14960/15944/12265/54396/20846/14998/18126/12774/16145
mmu05171	mmu05171	Coronavirus disease - COVID-19	58	-0.65027	-2.795	2.36567e-09	2.36567e-09	3.96963e-08	592	tags=43%, list=9%, signal=40%	18035/12675/50909/16150/234779/17392/20847/12274/15976/22371/24088/11537/18186/15139/12266/14131/12268/12267/20846/12260/13058/12262/14962/12259/15945
mmu04610	mmu04610	Complement and coagulation cascades	26	-0.789239	-2.7831	3.59401e-09	3.59401e-09	5.69578e-08	634	tags=62%, list=9%, signal=56%	21824/50909/18787/12274/22371/11537/19124/16414/15139/12266/12268/12267/12260/12262/14962/12259
mmu04640	mmu04640	Hematopoietic cell lineage	33	-0.756069	-2.84669	4.19541e-09	4.19541e-09	6.29893e-08	1049	tags=73%, list=15%, signal=62%	16400/12484/12483/13136/12475/12491/15002/12982/12986/12482/12505/109700/12478/12493/14999/16190/16401/12500/15000/14969/14961/12501/14960/14998
mmu05140	mmu05140	Leishmaniasis	44	-0.688409	-2.7693	7.5668e-09	7.5668e-09	1.06405e-07	337	tags=48%, list=5%, signal=46%	15980/17972/14999/19225/16401/13057/24088/15170/15000/17969/16414/14969/12266/14131/14961/14960/246256/20846/14998/18126/13058
mmu05323	mmu05323	Rheumatoid arthritis	37	-0.715999	-2.75343	7.83313e-09	7.83313e-09	1.06405e-07	472	tags=51%, list=7%, signal=48%	21803/27060/16994/17392/24099/20315/14999/11433/24088/15894/15000/16414/14969/16408/14961/14960/14998/20304/20297
mmu04514	mmu04514	Cell adhesion molecules	67	-0.597047	-2.62096	8.83607e-09	8.83607e-09	1.14573e-07	779	tags=61%, list=11%, signal=55%	15002/15896/12550/69524/53624/12739/20343/241226/21939/20970/50723/12562/14964/15039/14991/14972/56492/15015/74048/14999/22329/20345/19264/16401/16421/58187/15894/15000/15042/16414/14969/15040/15018/110557/16408/20737/14961/14960/60533/14998/14990
mmu05416	mmu05416	Viral myocarditis	45	-0.663117	-2.68796	4.14385e-08	4.14385e-08	5.13951e-07	604	tags=51%, list=9%, signal=47%	13138/21939/19353/14964/12443/15039/14991/14972/15015/14999/15894/15000/15042/16414/14969/15040/15018/110557/16408/14961/14960/14998/14990
mmu04658	mmu04658	Th1 and Th2 cell differentiation	45	-0.655367	-2.65655	8.54356e-08	8.54356e-08	1.01548e-06	592	tags=44%, list=9%, signal=41%	18035/16453/12675/16150/15980/18037/14999/16190/16186/12500/15000/12399/14969/16818/16797/14961/12501/14960/20846/14998
mmu04659	mmu04659	Th17 cell differentiation	53	-0.6186	-2.59415	2.49736e-07	2.49736e-07	2.84962e-06	903	tags=49%, list=13%, signal=43%	15979/15251/21812/15002/15519/18035/16453/12675/16150/21803/15980/18037/14999/16190/16186/12500/15000/14969/60504/16818/16797/14961/12501/14960/20846/14998
mmu05321	mmu05321	Inflammatory bowel disease	24	-0.728834	-2.52395	2.07089e-06	2.07089e-06	2.27211e-05	472	tags=54%, list=7%, signal=51%	21803/15980/14999/16190/16186/24088/15000/14969/60504/14961/14960/20846/14998
mmu05164	mmu05164	Influenza A	72	-0.528858	-2.36239	2.4249e-06	2.4249e-06	2.56198e-05	837	tags=39%, list=12%, signal=34%	18854/16391/100037258/15002/17874/21937/18035/12675/12018/16150/22035/77125/20847/15980/15976/12702/14999/15894/15000/14969/54123/14961/14960/12265/20846/14998/20304/15945
mmu05310	mmu05310	Asthma	9	-0.892085	-2.36948	2.72569e-06	2.72569e-06	2.77693e-05	258	tags=100%, list=4%, signal=96%	21939/14999/15000/14127/14969/14961/14960/14998
mmu04814	mmu04814	Motor proteins	79	0.725765	2.00968	3.04906e-06	3.04906e-06	2.99926e-05	240	tags=15%, list=4%, signal=15%	17885/17879/21925/17907/17884/21953/21957/17897/17901/232943/53857/22004
mmu05142	mmu05142	Chagas disease	55	-0.554981	-2.35397	3.60334e-06	3.60334e-06	3.42633e-05	719	tags=36%, list=11%, signal=33%	17874/21937/12317/18035/12675/14678/16150/18787/21803/15980/18796/24088/12500/12266/12501/18126/12260/20304/12262/12259
mmu04668	mmu04668	TNF signaling pathway	70	-0.52011	-2.30859	5.64282e-06	5.64282e-06	5.19255e-05	730	tags=34%, list=11%, signal=31%	11909/21937/74256/18035/12675/16477/16150/22029/21938/17392/74568/11796/21929/17387/12702/19225/22329/12051/15894/16362/15953/20304/20297/15945
mmu04650	mmu04650	Natural killer cell mediated cytotoxicity	50	-0.579731	-2.38977	8.31187e-06	8.31187e-06	7.40959e-05	555	tags=40%, list=8%, signal=37%	19353/234779/14964/22035/14972/15980/15976/22177/22324/15170/15894/16414/14127/12506/16822/15040/16818/16797/16408/246256
mmu04380	mmu04380	Osteoclast differentiation	72	-0.493849	-2.206	2.12321e-05	2.12321e-05	0.000183538	818	tags=49%, list=12%, signal=43%	20963/100038947/16391/21812/13038/21937/74256/18035/19353/12675/16477/16150/234779/16478/19698/21803/14130/20847/15980/15976/12702/17972/19261/11433/22177/13057/17969/20375/18733/12703/16822/16818/14131/246256/20846
mmu04620	mmu04620	Toll-like receptor signaling pathway	48	-0.547969	-2.24294	4.85431e-05	4.85431e-05	0.000407281	725	tags=35%, list=11%, signal=32%	13038/17874/27056/18035/21939/19353/12675/16150/20847/15976/20750/24088/54123/20846/20304/15945/17329
mmu05203	mmu05203	Viral carcinogenesis	102	-0.404855	-1.90325	7.15437e-05	7.15437e-05	0.000583108	818	tags=27%, list=12%, signal=25%	20963/16391/18749/11909/15387/18035/20684/16453/19353/12018/54401/22029/14964/12443/15039/14991/14972/229906/17096/15015/15042/54123/15040/15018/12266/110557/12774/14990
mmu04064	mmu04064	NF-kappa B signaling pathway	51	-0.509973	-2.11185	0.000132813	0.000132813	0.00105241	1164	tags=59%, list=17%, signal=49%	108723/18034/16803/22030/17873/12475/20963/17874/21937/74256/18035/21939/12675/16150/234779/19698/22029/16994/17096/11796/24099/23882/21929/20315/19225/22329/12045/15894/16818/16797
mmu04613	mmu04613	Neutrophil extracellular trap formation	57	-0.475175	-2.03081	0.000163489	0.000163489	0.00124848	287	tags=26%, list=4%, signal=25%	17972/18796/22371/20345/12363/13057/24088/17969/16414/15139/12266/14131/16408/246256/13058
mmu05152	mmu05152	Tuberculosis	90	-0.406749	-1.86425	0.00016631	0.00016631	0.00124848	472	tags=28%, list=7%, signal=26%	21803/27060/12611/14130/15980/14999/16154/24088/16149/15000/53970/16414/12721/14127/14969/12266/14131/14961/14960/12265/246256/20846/13040/14998/18126
mmu05170	mmu05170	Human immunodeficiency virus 1 infection	114	-0.374599	-1.79258	0.000253278	0.000253278	0.00185259	720	tags=33%, list=11%, signal=30%	14696/17874/21937/12317/14702/14688/18035/19353/319236/12675/12018/14678/16150/234779/14710/80287/14964/21938/15039/14991/14972/66066/15015/21355/21356/24088/56045/12500/15042/12010/15040/15018/110557/69550/12501/21354/12774/14990
mmu05144	mmu05144	Malaria	23	-0.636854	-2.1782	0.000313216	0.000313216	0.00223373	868	tags=65%, list=13%, signal=57%	18613/12491/17874/21939/21803/21825/110257/22329/100503605/24088/15894/101488143/16414/16408/16633
mmu05163	mmu05163	Human cytomegalovirus infection	116	-0.367073	-1.74982	0.000418797	0.000418797	0.00291383	781	tags=34%, list=11%, signal=30%	18595/18749/11909/14696/21937/12317/14702/14688/18035/19353/12675/12018/14678/16150/14710/11513/14964/12443/15039/14991/14972/12387/66066/15015/20315/18796/21355/19225/21356/16154/15042/12010/15040/15018/110557/21354/20304/12774/14990
mmu04621	mmu04621	NOD-like receptor signaling pathway	80	-0.412997	-1.87545	0.000540494	0.000540494	0.00367103	399	tags=25%, list=6%, signal=24%	59027/20847/18753/11796/15976/21929/18796/12363/13030/13057/54123/229900/15944/54396/20846/14469/13058/55932/20304/229898
mmu05167	mmu05167	Kaposi sarcoma-associated herpesvirus infection	104	-0.383285	-1.80642	0.000607654	0.000607654	0.00403119	831	tags=38%, list=12%, signal=34%	18591/20963/16391/15162/14696/21937/14702/14688/22190/18035/19353/12675/12018/16150/234779/277360/14710/14964/12443/15039/14991/14972/12387/66066/20847/17096/15976/15015/30955/19225/15894/15042/54123/15040/15018/12266/110557/20846/12774/14990
mmu05162	mmu05162	Measles	62	-0.427741	-1.84466	0.00109852	0.00109852	0.00712201	592	tags=31%, list=9%, signal=28%	17698/16391/17874/18035/16453/12675/12018/16150/12443/14130/20847/15976/21929/16186/24088/12500/54123/12501/20846
mmu04020	mmu04020	Calcium signaling pathway	93	0.602457	1.69254	0.00198558	0.00198558	0.0125869	565	tags=19%, list=8%, signal=18%	80796/21925/20190/11937/12372/70405/228785/76757/233011/18799/13649/15464/13866/21802/66402/215999/20866/11607
mmu04744	mmu04744	Phototransduction	6	0.919366	1.77534	0.00230325	0.00230325	0.0142833	119	tags=33%, list=2%, signal=33%	80796/70405
mmu04142	mmu04142	Lysosome	83	-0.37022	-1.67796	0.00236938	0.00236938	0.0143808	725	tags=34%, list=11%, signal=31%	13038/16889/75612/15211/58911/15931/19025/239739/11774/27060/11881/15212/17159/17939/14667/110006/19141/19156/67963/64138/16792/11433/13036/13030/12514/13032/18173/13040
mmu04623	mmu04623	Cytosolic DNA-sensing pathway	35	-0.510902	-1.9396	0.00292632	0.00292632	0.0173911	592	tags=29%, list=9%, signal=26%	18035/12675/16150/74568/77125/56045/54123/58203/20304/15945
mmu04630	mmu04630	JAK-STAT signaling pathway	64	-0.404812	-1.75446	0.00310601	0.00310601	0.0180823	831	tags=39%, list=12%, signal=35%	328572/19247/16452/20848/15979/18591/16391/18595/12982/12986/16453/56469/17210/12443/20847/15980/15976/12702/16154/16190/16186/15170/12703/60504/20846
mmu05412	mmu05412	Arrhythmogenic right ventricular cardiomyopathy	47	0.66328	1.73893	0.00361296	0.00361296	0.0206129	422	tags=23%, list=6%, signal=22%	11474/12299/13506/11937/109620/20391/24053/14609/13346/11472/192897
mmu04662	mmu04662	B cell receptor signaling pathway	47	-0.456443	-1.86314	0.00376133	0.00376133	0.0209497	592	tags=36%, list=9%, signal=33%	18035/19353/12675/16150/234779/68713/12478/83490/16331/14130/17096/18037/15985/22324/15170/18733/12517
mmu04915	mmu04915	Estrogen signaling pathway	62	0.634718	1.71825	0.00381888	0.00381888	0.0209497	385	tags=13%, list=6%, signal=12%	16663/80796/16664/16665/70405/13649/94179/21802
mmu04740	mmu04740	Olfactory transduction	13	0.810587	1.77245	0.00647121	0.00647121	0.0348301	119	tags=15%, list=2%, signal=15%	80796/70405
mmu05133	mmu05133	Pertussis	42	-0.430002	-1.70719	0.0072333	0.0072333	0.038211	152	tags=26%, list=2%, signal=26%	20387/16414/15139/15900/16362/12266/12268/18126/12260/12262/12259
mmu05165	mmu05165	Human papillomavirus infection	170	-0.275879	-1.42185	0.00873587	0.00873587	0.0453095	547	tags=17%, list=8%, signal=16%	12675/109700/12018/16150/16420/21825/27060/14964/12443/15039/14991/14972/12387/20847/15976/15015/20750/23962/22371/19225/16401/16421/15042/15040/16362/15018/110557/20846/14990
mmu05235	mmu05235	PD-L1 expression and PD-1 checkpoint pathway in cancer	49	-0.423405	-1.74533	0.00937938	0.00937938	0.0477784	592	tags=27%, list=9%, signal=24%	18035/12675/16150/15980/18037/24088/15170/12500/16818/16797/12501/60533/20846
mmu04261	mmu04261	Adrenergic signaling in cardiomyocytes	74	0.584549	1.6121	0.00992	0.00992	0.0496458	361	tags=14%, list=5%, signal=13%	80796/12299/11937/70405/17897/23828/26415/22004/235542/20266
mmu04921	mmu04921	Oxytocin signaling pathway	74	0.582303	1.6059	0.0106667	0.0106667	0.0524622	348	tags=12%, list=5%, signal=12%	80796/20190/12299/70405/228785/271844/211429/17260/13649
mmu00604	mmu00604	Glycosphingolipid biosynthesis - ganglio series	8	-0.734125	-1.87822	0.0133568	0.0133568	0.0635413	1822	tags=100%, list=27%, signal=73%	20444/20454/20448/20442/15211/14421/15212
mmu04512	mmu04512	ECM-receptor interaction	41	-0.425995	-1.67937	0.0133648	0.0133648	0.0635413	1134	tags=49%, list=17%, signal=41%	16782/16410/16400/12826/12829/16423/12491/114249/12643/12827/12505/13138/241226/109700/16420/21825/20750/22371/16401/16421
mmu04979	mmu04979	Cholesterol metabolism	22	-0.521261	-1.76325	0.0145003	0.0145003	0.0678097	791	tags=41%, list=12%, signal=36%	12491/16889/20652/18830/11812/12257/67963/320024/11816
mmu00590	mmu00590	Arachidonic acid metabolism	20	0.731746	1.71103	0.0154155	0.0154155	0.0709268	545	tags=40%, list=8%, signal=37%	11686/23801/271844/211429/67103/66469/66350/17001
mmu04260	mmu04260	Cardiac muscle contraction	41	0.624093	1.60743	0.0229095	0.0229095	0.103734	777	tags=24%, list=11%, signal=22%	12299/11937/17897/76757/22004/15464/12869/12296/12295/98660
mmu00600	mmu00600	Sphingolipid metabolism	36	0.640231	1.62191	0.0243391	0.0243391	0.108485	623	tags=22%, list=9%, signal=20%	76943/171168/545975/228677/54447/230101/53897/433323
mmu05340	mmu05340	Primary immunodeficiency	17	-0.539463	-1.69946	0.030041	0.030041	0.13184	576	tags=76%, list=8%, signal=70%	109305/16453/21939/12478/21355/19264/16186/12500/53970/16818/12501/21354/12265
mmu04713	mmu04713	Circadian entrainment	37	0.621576	1.5829	0.0311667	0.0311667	0.132475	119	tags=8%, list=2%, signal=8%	80796/20190/70405
mmu05410	mmu05410	Hypertrophic cardiomyopathy	54	0.576459	1.53729	0.0314165	0.0314165	0.132475	870	tags=26%, list=13%, signal=23%	12299/11937/17897/22138/20391/22004/24053/13346/192897/108079/12296/12295/24052/24051
mmu04210	mmu04210	Apoptosis	72	-0.326281	-1.45749	0.0315789	0.0315789	0.132475	725	tags=25%, list=11%, signal=23%	13038/21937/18035/12675/12018/16150/17210/22029/22035/13198/11796/23882/64138/12045/13036/13030/13032/13040
mmu04936	mmu04936	Alcoholic liver disease	65	-0.33304	-1.45042	0.0389105	0.0389105	0.160866	719	tags=25%, list=11%, signal=22%	17874/20249/21937/18035/12675/16150/20250/12443/12387/15139/12266/12268/12267/12260/12262/12259
mmu01100	mmu01100	Metabolic pathways	687	0.396064	1.18465	0.0405959	0.0405959	0.165436	1577	tags=30%, list=23%, signal=26%	11686/83603/71884/171168/11486/23801/545975/94180/12715/77974/54200/11846/11670/14756/19309/67800/228677/11529/271844/13808/211429/64899/74559/70266/56012/269615/12180/394435/14776/233011/66469/18799/12716/18642/14869/68591/15490/18104/54447/14860/230101/
mmu00603	mmu00603	Glycosphingolipid biosynthesis - globo and isoglobo series	6	-0.720613	-1.67626	0.0430699	0.0430699	0.170845	716	tags=83%, list=10%, signal=75%	20444/20442/15211/15212/17939
mmu04971	mmu04971	Gastric acid secretion	30	0.632298	1.56567	0.0431209	0.0431209	0.170845	132	tags=10%, list=2%, signal=10%	80796/70405/228785
mmu05031	mmu05031	Amphetamine addiction	24	0.653829	1.57183	0.0461388	0.0461388	0.180297	119	tags=8%, list=2%, signal=8%	80796/70405
mmu04933	mmu04933	AGE-RAGE signaling pathway in diabetic complications	64	-0.323226	-1.40087	0.0471338	0.0471338	0.181696	1043	tags=31%, list=15%, signal=27%	12826/12829/16452/20848/50490/21812/12827/21824/19353/234779/18787/21803/12443/18753/18796/22329/15894/17390/20846/13058

### Sheet: pbs_l2b_kegg
	ID	Description	setSize	enrichmentScore	NES	pvalue	p.adjust	qvalue	rank	leading_edge	core_enrichment
mmu04512	mmu04512	ECM-receptor interaction	43	0.429882	2.56576	1.37375e-06	1.37375e-06	0.000345916	1018	tags=58%, list=17%, signal=49%	12828/81877/16779/114249/12834/12491/12833/16782/16403/16780/241226/16775/14268/12842/16774/16400/12827/16412/12835/16419/21827/12826/13138/226519/11603
mmu04814	mmu04814	Motor proteins	69	-0.687637	-1.84592	2.32511e-06	2.32511e-06	0.000345916	238	tags=14%, list=4%, signal=14%	17901/17918/17884/21957/17907/21925/21953/17879/17885/11459
mmu04820	mmu04820	Cytoskeleton in muscle cells	113	-0.632203	-1.73312	3.38784e-06	3.38784e-06	0.000345916	320	tags=16%, list=5%, signal=15%	380698/53318/13808/17901/109620/14201/68794/12715/17884/11474/21957/59011/17907/21925/21953/17879/17885/11459
mmu05150	mmu05150	Staphylococcus aureus infection	31	-0.770299	-1.95974	3.02033e-05	3.02033e-05	0.00231294	215	tags=45%, list=4%, signal=44%	14131/16408/14998/246256/12260/12262/14962/12259/12267/16664/16665/225256/56519/16663
mmu05140	mmu05140	Leishmaniasis	43	-0.676943	-1.77011	0.000689367	0.000689367	0.0382713	953	tags=56%, list=16%, signal=47%	16452/14960/66513/14969/16401/18036/13057/15000/16414/24088/14961/14281/17357/15170/17969/14131/17972/13628/20846/13058/14998/246256/26415/18126
mmu04974	mmu04974	Protein digestion and absorption	29	0.376959	2.00341	0.000749645	0.000749645	0.0382713	1250	tags=59%, list=21%, signal=47%	12828/12834/12822/12833/12825/12842/12817/13482/12827/12835/11928/12818/13717/12826/246049/98660/67760
mmu04061	mmu04061	Viral protein interaction with cytokine and cytokine receptor	26	-0.726978	-1.81438	0.00128976	0.00128976	0.056439	1054	tags=50%, list=17%, signal=41%	230979/57349/56744/21938/20308/13051/16154/20304/12774/15945/20307/20297/17329
mmu04915	mmu04915	Estrogen signaling pathway	64	-0.60159	-1.60899	0.00250426	0.00250426	0.0743153	548	tags=19%, list=9%, signal=17%	17390/21802/14281/18709/18707/15511/18710/70405/16664/16665/80796/16663
mmu05133	mmu05133	Pertussis	39	-0.655396	-1.70117	0.00263558	0.00263558	0.0743153	1152	tags=46%, list=19%, signal=38%	15139/12369/12268/14679/16414/16362/14281/66824/12475/12362/15900/26415/12260/12262/12259/70405/18126/80796
mmu04260	mmu04260	Cardiac muscle contraction	36	0.322031	1.82241	0.00264435	0.00264435	0.0743153	760	tags=44%, list=13%, signal=39%	21924/17888/53313/17896/12289/21956/20463/12864/21954/12862/66594/12865/12866/12861/11928/66576
mmu04621	mmu04621	NOD-like receptor signaling pathway	87	-0.566038	-1.53697	0.00280028	0.00280028	0.0743153	927	tags=34%, list=15%, signal=30%	66513/268749/16150/18036/12363/12043/13057/13030/59027/22368/54123/66824/229900/228607/20304/21929/22051/18439/59125/22031/14469/20846/54396/13058/12362/26415/15944/55932/229898/56519
mmu00980	mmu00980	Metabolism of xenobiotics by cytochrome P450	24	-0.713879	-1.76274	0.00303189	0.00303189	0.0743153	779	tags=46%, list=13%, signal=40%	14871/11532/14860/103140/110198/109857/14869/11529/394433/13076/11670
mmu04657	mmu04657	IL-17 signaling pathway	36	-0.65883	-1.69983	0.00315393	0.00315393	0.0743153	460	tags=22%, list=8%, signal=21%	14281/21929/22031/26415/16819/15945/20297/56519
mmu05145	mmu05145	Toxoplasmosis	63	-0.59154	-1.57966	0.0036083	0.0036083	0.0779175	953	tags=38%, list=16%, signal=32%	16452/14679/14960/66513/16150/14969/30955/18036/12043/15000/24088/14961/12265/16154/15511/20846/54396/14998/26415/15944/12703/16145/12774/18126
mmu05340	mmu05340	Primary immunodeficiency	16	-0.761133	-1.77869	0.00381555	0.00381555	0.0779175	651	tags=56%, list=11%, signal=50%	17060/21354/227525/12265/19727/16818/12500/12501/11486
mmu04380	mmu04380	Osteoclast differentiation	74	-0.575282	-1.54996	0.00430258	0.00430258	0.0823718	1232	tags=43%, list=20%, signal=35%	16416/14284/26395/54721/12912/21812/19698/66513/16150/13057/17060/234779/20375/20963/14281/18709/17969/14131/19261/53859/18707/16818/17972/18733/16822/20846/246256/11433/18710/26415/12703/11937
mmu04066	mmu04066	HIF-1 signaling pathway	60	-0.587857	-1.56654	0.00561854	0.00561854	0.101238	780	tags=30%, list=13%, signal=26%	16000/12043/18642/15251/234779/15277/22346/18709/18655/13866/13808/18707/13058/18710/18126/212032/112407/230899
mmu05152	mmu05152	Tuberculosis	80	-0.552793	-1.49456	0.00740148	0.00740148	0.122514	982	tags=34%, list=16%, signal=29%	21871/16452/14960/14969/12043/15000/16414/24088/12795/108960/20963/14961/12265/16154/14131/14127/19727/27060/12475/20846/13040/14998/246256/26415/70405/18126/80796
mmu00830	mmu00830	Retinol metabolism	11	-0.792301	-1.74311	0.00780533	0.00780533	0.122514	669	tags=55%, list=11%, signal=49%	108841/11532/11761/11529/394433/13076
mmu05235	mmu05235	PD-L1 expression and PD-1 checkpoint pathway in cancer	47	-0.605378	-1.59134	0.00836525	0.00836525	0.122514	953	tags=38%, list=16%, signal=33%	16452/16150/18036/24088/15251/18037/14281/18709/15170/18707/16818/20846/16797/18710/26415/12500/60533/12501
mmu05169	mmu05169	Epstein-Barr virus infection	122	-0.510411	-1.40307	0.00839916	0.00839916	0.122514	1639	tags=43%, list=27%, signal=32%	15015/12505/14999/22033/74769/19181/21356/12478/20847/19106/15039/15018/54721/11783/23882/15042/19698/21355/14960/66513/16150/14969/18036/12043/15000/24088/110557/17060/234779/18037/14991/21354/20963/54123/14961/18709/19182/228607/21929/53859/18707/22031/
mmu00010	mmu00010	Glycolysis / Gluconeogenesis	28	-0.657331	-1.65603	0.00937951	0.00937951	0.123402	698	tags=36%, list=11%, signal=32%	56012/18642/11532/15277/18655/13808/11529/11670/18648/212032
mmu04062	mmu04062	Chemokine signaling pathway	95	-0.531296	-1.44791	0.00940094	0.00940094	0.123402	1393	tags=39%, list=23%, signal=30%	20847/18797/277360/18753/26395/19229/11513/14191/94176/57349/16452/14679/16150/15162/56744/216869/30955/18036/234779/18479/20308/320129/18709/13051/17969/20304/18707/22324/66102/14697/20846/18710/12774/15945/20307/20297/17329
mmu04612	mmu04612	Antigen processing and presentation	35	-0.626679	-1.61277	0.00998065	0.00998065	0.123402	1639	tags=66%, list=27%, signal=48%	15015/14999/21356/15039/15018/12912/15042/19141/21355/14960/14969/15000/13030/110557/14991/21354/14961/12265/19727/15511/13040/14998/14990
mmu04650	mmu04650	Natural killer cell mediated cytotoxicity	49	-0.595226	-1.56804	0.0100715	0.0100715	0.123402	717	tags=37%, list=12%, signal=33%	16414/234779/24055/18479/20963/18709/56743/12506/15170/14127/18707/22324/16818/16822/16408/16797/246256/18710
mmu04658	mmu04658	Th1 and Th2 cell differentiation	47	-0.591478	-1.5548	0.0127998	0.0127998	0.14852	1176	tags=43%, list=19%, signal=35%	14462/54721/16452/14960/16150/14969/20850/18036/15000/18037/14961/14281/16818/12399/20846/16797/14998/26415/12500/12501
mmu00590	mmu00590	Arachidonic acid metabolism	21	-0.684256	-1.66506	0.0130912	0.0130912	0.14852	945	tags=52%, list=16%, signal=44%	53357/64292/96979/23887/225845/66469/67103/109857/21391/23801/11686
mmu04744	mmu04744	Phototransduction	6	-0.852438	-1.67253	0.0141962	0.0141962	0.155304	115	tags=33%, list=2%, signal=33%	70405/80796
mmu04620	mmu04620	Toll-like receptor signaling pathway	48	-0.583521	-1.53614	0.014999	0.014999	0.156436	1214	tags=38%, list=20%, signal=30%	26395/54721/27056/66513/16150/24088/54123/14281/18709/20304/12475/18707/22031/20846/18710/26415/15945/17329
mmu05142	mmu05142	Chagas disease	54	-0.568982	-1.50713	0.0160869	0.0160869	0.156436	460	tags=24%, list=8%, signal=22%	14281/18709/20304/18707/14676/18710/26415/12260/12500/12262/12259/12501/18126
mmu04060	mmu04060	Cytokine-cytokine receptor interaction	61	-0.558569	-1.49011	0.0161404	0.0161404	0.156436	522	tags=21%, list=9%, signal=20%	20308/16188/16181/13051/16154/20304/66102/60504/12774/15945/20307/20297/17329
mmu04625	mmu04625	C-type lectin receptor signaling pathway	62	-0.556081	-1.48383	0.0163425	0.0163425	0.156436	968	tags=31%, list=16%, signal=26%	19698/12051/16150/234779/12795/16362/18479/20963/18709/66824/14127/53859/18707/20846/12362/18710/26415/70405/80796
mmu05171	mmu05171	Coronavirus disease - COVID-19	60	-0.553519	-1.47503	0.0198656	0.0198656	0.179057	786	tags=35%, list=13%, signal=31%	18036/24088/234779/20963/14281/18709/228607/14131/18707/22031/20846/13058/12362/18710/26415/12260/12262/14962/12259/12267/15945
mmu04940	mmu04940	Type I diabetes mellitus	17	-0.693358	-1.63585	0.0198747	0.0198747	0.179057	1762	tags=88%, list=29%, signal=63%	15040/15015/14999/15039/15018/15893/15042/14960/14969/15000/110557/14991/14961/14998/14990
mmu03273	mmu03273	Virion - Lassa virus and SFTS virus	7	0.595156	1.73514	0.0206862	0.0206862	0.181043	1062	tags=71%, list=17%, signal=59%	77579/75599/17886/13138/17880
mmu04670	mmu04670	Leukocyte transendothelial migration	62	-0.548159	-1.4627	0.0216563	0.0216563	0.184269	943	tags=29%, list=16%, signal=25%	14679/16401/13057/16414/234779/17390/18709/17969/18707/22324/17972/16408/13058/18710/26415/21838/239931/17907
mmu04659	mmu04659	Th17 cell differentiation	54	-0.558057	-1.47819	0.0224211	0.0224211	0.18562	1176	tags=41%, list=19%, signal=33%	14462/54721/21812/16452/14960/16150/14969/20850/18036/15000/15251/18037/14961/14281/16818/60504/20846/16797/14998/26415/12500/12501
mmu05320	mmu05320	Autoimmune thyroid disease	16	-0.692507	-1.61832	0.0250736	0.0250736	0.192011	1762	tags=88%, list=29%, signal=62%	15040/15015/14999/15039/15018/15042/14960/14969/15000/110557/14991/14961/14998/14990
mmu05330	mmu05330	Allograft rejection	16	-0.692507	-1.61832	0.0250736	0.0250736	0.192011	1762	tags=88%, list=29%, signal=62%	15040/15015/14999/15039/15018/15042/14960/14969/15000/110557/14991/14961/14998/14990
mmu05332	mmu05332	Graft-versus-host disease	16	-0.692507	-1.61832	0.0250736	0.0250736	0.192011	1762	tags=88%, list=29%, signal=62%	15040/15015/14999/15039/15018/15042/14960/14969/15000/110557/14991/14961/14998/14990
mmu00982	mmu00982	Drug metabolism - cytochrome P450	22	-0.645922	-1.58173	0.0268252	0.0268252	0.200414	779	tags=41%, list=13%, signal=36%	14871/11532/14860/103140/11761/14869/11529/394433/11670
mmu04918	mmu04918	Thyroid hormone synthesis	27	0.304441	1.57646	0.0312266	0.0312266	0.225106	288	tags=19%, list=5%, signal=18%	23985/11909/14778/14682/18795
mmu05417	mmu05417	Lipid and atherosclerosis	98	-0.496381	-1.35348	0.0316	0.0316	0.225106	953	tags=28%, list=16%, signal=24%	16452/66513/16150/12368/13198/12043/13057/24088/54123/14281/18709/66824/17969/20304/12475/18707/22031/22324/17972/15511/13058/12362/18710/26415/70405/13076/80796
mmu05170	mmu05170	Human immunodeficiency virus 1 infection	101	-0.492159	-1.34291	0.0341	0.0341	0.235724	947	tags=27%, list=16%, signal=23%	21355/14679/66513/16150/56045/12043/24088/21938/110557/234779/18479/14991/21354/14281/18709/12534/69550/18707/14697/18710/26415/12500/12501/70405/12774/14990/80796
mmu04930	mmu04930	Type II diabetes mellitus	25	-0.619535	-1.53748	0.0355171	0.0355171	0.235724	1490	tags=52%, list=25%, signal=39%	74769/384783/12288/18753/15275/16150/20528/15277/18709/18707/18710/12703/212032
mmu05168	mmu05168	Herpes simplex virus 1 infection	103	-0.489051	-1.33516	0.0357036	0.0357036	0.235724	1675	tags=47%, list=28%, signal=34%	12266/15015/14999/22033/74769/217715/21356/20847/19106/11796/15039/15018/16416/54721/11783/15139/230979/20684/15042/18636/16452/21355/14960/66513/16150/14969/12043/15000/53319/24088/110557/18854/27103/14991/21354/20963/54123/14961/18709/69550/228607/20304
mmu04660	mmu04660	T cell receptor signaling pathway	67	-0.522049	-1.39856	0.0361687	0.0361687	0.235724	900	tags=28%, list=15%, signal=24%	59032/16150/18036/18037/18479/108723/14281/18709/15170/53859/18707/22324/16818/16822/16797/18710/26415/12500/12501
mmu00350	mmu00350	Tyrosine metabolism	13	-0.702458	-1.58772	0.0370121	0.0370121	0.236196	690	tags=46%, list=11%, signal=41%	14718/11532/11761/14085/11529/11670
mmu00500	mmu00500	Starch and sucrose metabolism	11	-0.727341	-1.60019	0.0384527	0.0384527	0.238736	1226	tags=64%, list=20%, signal=51%	77559/15275/216558/15277/14936/19309/212032
mmu05323	mmu05323	Rheumatoid arthritis	38	-0.571051	-1.4796	0.0389689	0.0389689	0.238736	982	tags=37%, list=16%, signal=31%	21871/14960/14969/15000/16414/24088/14961/14281/20304/27060/16408/14998/11433/20297
mmu05322	mmu05322	Systemic lupus erythematosus	24	-0.615652	-1.5202	0.0430737	0.0430737	0.258709	1152	tags=54%, list=19%, signal=44%	15139/12268/14960/14969/20821/15000/14961/14131/14998/246256/12260/12262/12259
mmu00140	mmu00140	Steroid hormone biosynthesis	7	-0.777427	-1.57109	0.0451372	0.0451372	0.265889	134	tags=43%, list=2%, signal=42%	15490/394433/13076
mmu04672	mmu04672	Intestinal immune network for IgA production	16	-0.660029	-1.54242	0.0467677	0.0467677	0.270296	932	tags=69%, list=15%, signal=58%	14999/16421/14960/14969/16401/15000/14961/50723/18703/53859/14998
mmu05164	mmu05164	Influenza A	71	-0.506949	-1.36304	0.0486535	0.0486535	0.271009	1398	tags=41%, list=23%, signal=32%	54188/20847/19106/26395/54721/11783/81489/16452/14960/16150/14969/18036/15000/53319/18854/54123/14961/18709/12265/66824/228607/20304/18707/22031/20846/14998/12362/18710/15945
mmu04936	mmu04936	Alcoholic liver disease	59	-0.521757	-1.38988	0.0486606	0.0486606	0.271009	1269	tags=37%, list=21%, signal=30%	20787/26408/15139/12268/108099/66513/16150/19079/100705/108079/11532/80911/53859/12475/22031/11529/64899/26415/12260/12262/12259/12267
