## Supplementary Table 4 for "Lineage 2–Beijing *Mycobacterium tuberculosis* strains suppress BCG-trained innate immunity early after infection"

### Sheet: bcg_l4_kegg
	ID	Description	setSize	enrichmentScore	NES	pvalue	p.adjust	qvalue	rank	leading_edge	core_enrichment
mmu04820	mmu04820	Cytoskeleton in muscle cells	127	-0.709444	-2.99803	1.53256e-17	1.53256e-17	4.24278e-15	585	tags=39%, list=8%, signal=36%	12827/22793/12835/12830/98660/13179/16480/53318/70549/241226/22003/21956/12843/21924/14201/93677/13346/17880/109620/22004/17898/11468/11472/17888/14115/118449/21393/17929/13808/21954/17896/68794/13009/380698/22138/24131/17901/68753/21953/12715/17884/21957
mmu04660	mmu04660	T cell receptor signaling pathway	74	0.582085	2.28963	4.71189e-09	4.71189e-09	4.73723e-07	500	tags=32%, list=7%, signal=30%	21926/12487/12501/22324/16428/12500/17444/21682/19057/18019/12504/19058/19419/15170/22637/59032/16822/16797/16818/12502/18479/108723/20662/12675
mmu04814	mmu04814	Motor proteins	81	-0.663306	-2.58144	7.63449e-09	7.63449e-09	4.73723e-07	416	tags=27%, list=6%, signal=26%	17909/16562/22003/21956/11475/21924/17880/22004/17898/11468/17888/21954/17896/17901/21953/17884/21957/17907/17879/17885/21925/11459
mmu04940	mmu04940	Type I diabetes mellitus	23	0.772131	2.39244	7.99153e-09	7.99153e-09	4.73723e-07	1069	tags=70%, list=15%, signal=59%	21926/12524/12487/16176/14972/14960/15015/15039/15040/14990/15018/14964/14961/14999/14969/14991
mmu04650	mmu04650	Natural killer cell mediated cytotoxicity	58	0.622599	2.34196	8.55584e-09	8.55584e-09	4.73723e-07	1005	tags=47%, list=14%, signal=40%	20400/246256/21926/23900/22324/12506/19057/18019/19058/56743/16408/15170/14972/22637/16822/15040/16797/16818/18751/18479/20662/14127/14964/234779/24055/22177/15980
mmu05332	mmu05332	Graft-versus-host disease	22	0.779148	2.3862	2.06978e-08	2.06978e-08	9.55003e-07	1069	tags=73%, list=15%, signal=62%	21926/12524/12487/16176/14972/14960/15015/15039/15040/14990/15018/14964/14961/14999/14969/14991
mmu04062	mmu04062	Chemokine signaling pathway	105	0.512613	2.15511	6.6888e-08	6.6888e-08	2.64535e-06	1177	tags=35%, list=17%, signal=30%	12766/320207/23832/80901/22324/16428/14702/30955/14700/20297/20846/12774/20308/13051/20311/14191/20305/18796/20304/18751/216869/18479/19877/20662/12675/104111/94176/16452/234779/17969/15162/17329/66102/18797/16453/19229/20307
mmu05330	mmu05330	Allograft rejection	22	0.753506	2.30766	2.56148e-07	2.56148e-07	8.7002e-06	1069	tags=68%, list=15%, signal=58%	21926/12524/12487/14972/14960/15015/15039/15040/14990/15018/14964/14961/14999/14969/14991
mmu04612	mmu04612	Antigen processing and presentation	42	0.626586	2.22065	2.82839e-07	2.82839e-07	8.7002e-06	1423	tags=60%, list=20%, signal=48%	21926/12504/14972/14960/15015/15039/15040/16149/21354/12010/14990/53970/19141/15018/14964/19186/14961/14999/14969/15519/14991/15511/13040/12265/12317
mmu05320	mmu05320	Autoimmune thyroid disease	21	0.741924	2.24569	1.175e-06	1.175e-06	3.25289e-05	1069	tags=67%, list=15%, signal=57%	12524/12487/14972/14960/15015/15039/15040/14990/15018/14964/14961/14999/14969/14991
mmu04145	mmu04145	Phagosome	88	0.512703	2.08686	1.29921e-06	1.29921e-06	3.26977e-05	1686	tags=47%, list=24%, signal=36%	246256/16409/14129/24088/14972/14960/50909/15015/15039/17972/71116/15040/21354/14990/14130/67951/15018/22319/14964/14131/242341/66335/18711/14961/17969/14999/14969/14991/11966/108664/11984/13040/11975/12317/21871/53331/13058/216238/73834/17113/235661
mmu04659	mmu04659	Th17 cell differentiation	65	0.537591	2.06761	1.51921e-06	1.51921e-06	3.50484e-05	1091	tags=38%, list=15%, signal=33%	50498/12501/12500/19057/20846/18019/12504/19058/16176/14960/22637/15251/16797/16818/12502/12675/16186/16452/18037/14961/14999/14969/15980/15519/16453
mmu04060	mmu04060	Cytokine-cytokine receptor interaction	82	0.520614	2.08899	1.92923e-06	1.92923e-06	4.1084e-05	1030	tags=35%, list=15%, signal=31%	12766/21942/50498/21926/23832/80901/20297/12774/20308/12504/13051/16176/20311/12983/16154/20305/12982/20304/16169/16186/230979/12977/12986/24099/16994/17329/15980/18414/66102
mmu05168	mmu05168	Herpes simplex virus 1 infection	137	0.440996	1.93646	2.30001e-06	2.30001e-06	4.45131e-05	1818	tags=42%, list=26%, signal=32%	21926/246728/18987/246730/20846/71586/24088/16176/142980/14972/14960/15015/15039/22033/101197/15040/16149/21354/12010/14990/56489/20304/266632/242747/15018/319615/19106/12675/235047/14964/16452/11783/230979/14961/14999/22030/14969/15980/12702/14991/22034/
mmu04640	mmu04640	Hematopoietic cell lineage	43	0.603195	2.1467	2.41183e-06	2.41183e-06	4.45131e-05	1011	tags=42%, list=14%, signal=36%	21926/16409/14129/12501/12489/16401/12500/12504/16176/14960/12982/12502/14961/12977/12986/14999/14969/14256
mmu04658	mmu04658	Th1 and Th2 cell differentiation	56	0.550355	2.05997	4.43242e-06	4.43242e-06	7.66925e-05	1097	tags=43%, list=16%, signal=36%	12501/12500/19057/20846/18019/12504/19058/14960/22637/16797/16818/12502/12675/16186/16452/18037/14961/12399/14999/14969/270118/15980/16453/19664
mmu05235	mmu05235	PD-L1 expression and PD-1 checkpoint pathway in cancer	58	0.547555	2.05968	7.25998e-06	7.25998e-06	0.000118228	766	tags=36%, list=11%, signal=33%	12487/12501/381319/12500/19057/20846/18019/12504/24088/19058/19419/15170/22637/15251/16797/16818/12502/12675/16452/18037/60533
mmu05169	mmu05169	Epstein-Barr virus infection	141	0.433003	1.90965	7.93662e-06	7.93662e-06	0.000122066	1174	tags=33%, list=17%, signal=28%	21926/12501/246728/21929/12500/246730/20846/24088/12229/16408/14972/14960/19698/15015/15039/22033/15040/21354/12010/14990/56489/12502/266632/15018/19106/12675/26398/14964/66413/12571/11783/234779/242705/18037/14961/12399/14999/22030/14969/14991/22034/1645
mmu05322	mmu05322	Systemic lupus erythematosus	27	0.660804	2.12417	1.27471e-05	1.27471e-05	0.000185733	1444	tags=67%, list=20%, signal=53%	246256/21926/12524/12487/14129/14960/50909/12260/12262/20641/14131/12259/14961/14999/14969/12274/20823/20821
mmu05140	mmu05140	Leishmaniasis	50	0.561381	2.0612	1.59574e-05	1.59574e-05	0.000220884	1104	tags=46%, list=16%, signal=39%	246256/21926/16409/14129/16401/20846/24088/16176/15170/14960/17972/18751/266632/14131/16452/17357/14961/17969/14999/14969/15980/22034/19225
mmu04380	mmu04380	Osteoclast differentiation	85	0.471916	1.90612	2.86358e-05	2.86358e-05	0.000371257	1087	tags=36%, list=15%, signal=31%	246256/21926/83433/14129/21682/19057/20846/18019/19058/16176/12229/11433/19698/17972/16822/16818/14130/12675/20375/14131/234779/17969/12977/18733/22030/100038947/12703/22177/15980/12702/22034
mmu04061	mmu04061	Viral protein interaction with cytokine and cytokine receptor	32	0.614766	2.05425	2.9503e-05	2.9503e-05	0.000371257	1253	tags=53%, list=18%, signal=44%	12766/21926/23832/20297/12774/20308/13051/20311/16154/20305/20304/16186/230979/12977/17329/20307/21938
mmu04672	mmu04672	Intestinal immune network for IgA production	22	0.656669	2.01109	8.81943e-05	8.81943e-05	0.00106156	942	tags=50%, list=13%, signal=43%	12524/12487/16401/16421/14960/16169/18703/14961/24099/14999/14969
mmu04064	mmu04064	NF-kappa B signaling pathway	65	0.470066	1.80791	0.000242665	0.000242665	0.00279916	1104	tags=34%, list=16%, signal=29%	21926/12045/21929/16176/12229/22637/19698/22033/16797/16818/18751/266632/108723/12675/17087/234779/24099/12042/16994/22030/22034/19225
mmu05323	mmu05323	Rheumatoid arthritis	50	0.512673	1.88236	0.000356431	0.000356431	0.003947	1243	tags=44%, list=18%, signal=37%	21926/12524/12487/20297/24088/16176/20311/16408/14960/11433/20304/242341/66335/14961/12977/24099/14999/16994/14969/11966/108664/11984
mmu04915	mmu04915	Estrogen signaling pathway	65	-0.54179	-2.01481	0.000442091	0.000442091	0.00470728	230	tags=11%, list=3%, signal=11%	18710/16476/70405/16664/16665/80796/16663
mmu05162	mmu05162	Measles	76	0.440591	1.74425	0.000569957	0.000569957	0.005844	1182	tags=32%, list=17%, signal=27%	12487/12501/246728/21929/12500/246730/20846/71586/24088/16176/56489/14130/12502/266632/19106/12675/16186/12571/11783/22034/16453/12028/22059/15511
mmu00980	mmu00980	Metabolism of xenobiotics by cytochrome P450	24	-0.718426	-2.099	0.000598709	0.000598709	0.00591957	936	tags=58%, list=13%, signal=51%	12409/15483/74134/14871/76263/14859/109857/13107/14860/394433/14873/11670/11529/13076
mmu05416	mmu05416	Viral myocarditis	43	0.514914	1.83252	0.000627567	0.000627567	0.00599093	1069	tags=35%, list=15%, signal=30%	12524/12487/16408/14972/14960/15015/15039/15040/14990/15018/14964/14961/14999/14969/14991
mmu05164	mmu05164	Influenza A	82	0.441934	1.77328	0.000658339	0.000658339	0.00604649	1947	tags=46%, list=28%, signal=34%	21926/246728/246730/20846/12362/71586/16176/142980/14960/56489/20304/18751/266632/19106/12675/12571/16452/11783/14961/14999/269966/100037258/66824/14969/15980/12702/12028/16646/328572/12265/106759/15975/71609/54188/18707/103573/15945/17874
mmu04024	mmu04024	cAMP signaling pathway	88	-0.486513	-1.91944	0.000677068	0.000677068	0.00604649	579	tags=22%, list=8%, signal=20%	54611/11555/14062/18160/98660/15245/11554/18710/14652/20191/18821/16476/243764/21954/56188/11937/70405/80796/230899
mmu04662	mmu04662	B cell receptor signaling pathway	54	0.475301	1.76705	0.000956187	0.000956187	0.00827227	873	tags=33%, list=12%, signal=29%	22324/19057/18019/26377/19058/12229/15170/83490/14130/18751/12517/108723/20662/12675/234779/18037/18733/12042
mmu03260	mmu03260	Virion - Human immunodeficiency virus	3	0.936437	1.63456	0.000999114	0.000999114	0.00838172	162	tags=67%, list=2%, signal=65%	12774/12504
mmu05145	mmu05145	Toxoplasmosis	72	0.440116	1.72178	0.00153631	0.00153631	0.0125093	1182	tags=31%, list=17%, signal=26%	320207/21926/30955/20846/12774/24088/14960/16145/16154/266632/15944/12675/17087/16452/14961/14999/14969/12703/15980/54396/22034/15511
mmu04621	mmu04621	NOD-like receptor signaling pathway	99	0.39561	1.64418	0.00168497	0.00168497	0.0133277	1087	tags=32%, list=15%, signal=28%	14468/21926/17948/28240/246728/21929/246730/20846/12362/383619/16176/12363/19200/229898/14469/21353/22033/56489/18796/20304/266632/15944/12675/107607/22368/59027/66824/22030/54396/15519/18797/22034
mmu05170	mmu05170	Human immunodeficiency virus 1 infection	131	0.374979	1.63201	0.0019222	0.0019222	0.0147819	544	tags=23%, list=8%, signal=22%	21926/12501/14702/209387/12500/14700/19057/18019/12774/667823/12504/24088/19058/14972/15015/15039/22033/15040/21354/12010/14990/12502/18751/266632/18479/15018/12534/12675/108012/14964
mmu05144	mmu05144	Malaria	27	0.549875	1.76758	0.00217964	0.00217964	0.0163086	223	tags=22%, list=3%, signal=22%	21926/80782/16633/24088/16176/16408
mmu04260	mmu04260	Cardiac muscle contraction	37	-0.602457	-1.96245	0.00239829	0.00239829	0.0174723	527	tags=38%, list=7%, signal=35%	98660/22003/21956/12862/21924/20191/22004/17888/21954/17896/12865/12869/15464/11937
mmu03030	mmu03030	DNA replication	18	0.60605	1.76826	0.00275229	0.00275229	0.0195372	1906	tags=72%, list=27%, signal=53%	17219/327762/17216/17218/68240/19718/17215/17217/67967/68275/69724/69745/19687
mmu05166	mmu05166	Human T-cell leukemia virus 1 infection	140	0.3608	1.58813	0.00285379	0.00285379	0.0197512	1098	tags=27%, list=16%, signal=23%	21926/12501/12500/19057/18019/12504/19058/16408/14972/14960/19698/15015/15039/15040/12010/14990/16818/12502/217232/15018/16169/12675/16186/26398/20375/104111/14964/21423/11909/242705/52206/14961/14999/14969/69957/14991/16453/12028
mmu05310	mmu05310	Asthma	10	0.712837	1.77841	0.00305577	0.00305577	0.0206333	942	tags=60%, list=13%, signal=52%	21926/14960/14127/14961/14999/14969
mmu05135	mmu05135	Yersinia infection	87	0.40312	1.63635	0.00399401	0.00399401	0.0263264	1819	tags=38%, list=26%, signal=29%	21926/16401/22324/18019/12362/12504/16176/22637/66713/16822/16797/16818/266632/19877/12675/26398/14131/66824/22030/22034/19229/11867/76709/18018/140580/16885/106759/18719/18021/74192/56212/18707/67771
mmu04514	mmu04514	Cell adhesion molecules	70	0.422007	1.64383	0.00432253	0.00432253	0.0278292	942	tags=33%, list=13%, signal=29%	12524/12487/16409/16401/12504/16408/16421/14972/14960/15015/15039/15040/14990/15018/20737/14964/12737/14961/60533/19264/15529/14999/14969
mmu04020	mmu04020	Calcium signaling pathway	111	-0.423471	-1.74901	0.00447984	0.00447984	0.0281866	1178	tags=40%, list=17%, signal=34%	19055/53313/11938/14683/18798/104110/56632/14184/14205/22340/18795/11514/14164/215999/18803/20698/14182/14186/18590/18596/18595/320404/11555/14062/22341/11739/22339/21924/11549/11554/14254/13618/16542/20191/18821/18799/243764/11556/66402/15464/11937/70405
mmu00982	mmu00982	Drug metabolism - cytochrome P450	21	-0.656759	-1.86349	0.00511945	0.00511945	0.0314951	1599	tags=81%, list=23%, signal=63%	14869/14863/71724/14262/11761/14862/14870/14871/76263/14859/55990/14261/14860/394433/14873/11670/11529
mmu05152	mmu05152	Tuberculosis	103	0.375171	1.57158	0.00594059	0.00594059	0.0357523	1405	tags=35%, list=20%, signal=28%	56619/246256/21926/16409/14129/19057/20846/24088/19058/16176/16411/14960/16154/16149/14130/266632/53970/14127/14131/16452/242341/11783/14961/14999/12042/13033/14969/15980/22034/12028/108664/11984/13040/328572/11975/12265
mmu00910	mmu00910	Nitrogen metabolism	4	-0.915486	-1.83967	0.00658588	0.00658588	0.0387925	457	tags=75%, list=6%, signal=70%	12351/23831/12350
mmu05150	mmu05150	Staphylococcus aureus infection	34	-0.581689	-1.84483	0.00675858	0.00675858	0.0389804	38	tags=21%, list=1%, signal=21%	94179/16664/16665/225256/56519/11537/16663
mmu05167	mmu05167	Kaposi sarcoma-associated herpesvirus infection	116	0.363821	1.5496	0.00719064	0.00719064	0.0406259	669	tags=24%, list=9%, signal=22%	320207/12524/57781/14702/30955/14700/19057/20846/18019/12774/19058/142980/14972/15015/15039/15251/15040/14990/56489/15018/19106/12675/26398/14964/12571/16452/234779/242705
mmu05161	mmu05161	Hepatitis B	94	0.384773	1.58441	0.00745774	0.00745774	0.0409064	1951	tags=38%, list=28%, signal=28%	21926/11799/20846/18019/71586/24088/142980/56489/18751/266632/20662/12675/26398/16452/11783/11909/242705/22034/16453/12028/19229/22059/18018/328572/106759/13712/15975/18021/12364/12428/12043/18707/21812/107986/17874/20848
mmu05171	mmu05171	Coronavirus disease - COVID-19	71	0.408025	1.59336	0.00766156	0.00766156	0.0409064	681	tags=31%, list=10%, signal=28%	21926/12267/246728/246730/20846/12362/71586/24088/16176/142980/50909/12260/56489/18751/266632/19106/12675/12262/14131/12259/234779/14962
mmu04744	mmu04744	Phototransduction	7	-0.834546	-1.92178	0.00768355	0.00768355	0.0409064	62	tags=43%, list=1%, signal=43%	14688/70405/80796
mmu04623	mmu04623	Cytosolic DNA-sensing pathway	38	0.474752	1.64683	0.00850586	0.00850586	0.0444298	2320	tags=55%, list=33%, signal=37%	74568/12362/383619/16176/56489/20304/12675/245841/56045/66824/58203/218832/67005/70428/74414/15945/12369/69146/18036/17749/228607
mmu05163	mmu05163	Human cytomegalovirus infection	134	0.345075	1.50912	0.00949683	0.00949683	0.0475471	669	tags=22%, list=9%, signal=20%	21926/14702/14700/19057/18019/12774/19058/16176/14972/16154/15015/15039/22033/15040/21354/12010/14990/18796/20304/18751/19877/20662/15018/12675/104111/14964/12571/11909/242705
mmu04924	mmu04924	Renin secretion	38	-0.546038	-1.78771	0.00954654	0.00954654	0.0475471	579	tags=26%, list=8%, signal=24%	54611/11555/18160/11421/11554/11826/11556/70405/80796/230899
mmu04916	mmu04916	Melanogenesis	48	-0.518328	-1.78995	0.00961788	0.00961788	0.0475471	1170	tags=46%, list=17%, signal=39%	21415/14683/18798/104110/110157/14362/14677/14368/18795/11514/14369/12387/16590/13542/57265/14366/17311/13618/22417/22422/70405/80796
mmu04270	mmu04270	Vascular smooth muscle contraction	63	-0.473033	-1.74451	0.0101138	0.0101138	0.0491214	1133	tags=37%, list=16%, signal=31%	69632/14683/18798/71960/104110/110157/98932/18795/54598/18754/11514/60596/66350/54409/18160/11475/11549/68458/17880/11468/70405/80796/230899
mmu04613	mmu04613	Neutrophil extracellular trap formation	59	0.417443	1.5751	0.0114087	0.0114087	0.0544555	788	tags=24%, list=11%, signal=21%	246256/16409/14129/14289/12362/24088/12363/16408/17972/18796/18751/14131/234779/17969
mmu05321	mmu05321	Inflammatory bowel disease	29	0.493752	1.614	0.0122777	0.0122777	0.0576097	1005	tags=34%, list=14%, signal=30%	21926/20846/24088/16176/14960/16186/14961/14999/14969/15980
mmu04022	mmu04022	cGMP-PKG signaling pathway	88	-0.411131	-1.62204	0.0137328	0.0137328	0.0633638	1178	tags=36%, list=17%, signal=31%	19055/53313/11938/19735/18798/104110/110157/98932/14677/18795/18754/11514/242202/17258/17260/60596/54611/11555/18160/98660/16367/11739/11549/11554/13618/18821/17888/11556/11937/70405/80796/230899
mmu03430	mmu03430	Mismatch repair	9	0.676378	1.63841	0.0139711	0.0139711	0.0634066	1906	tags=89%, list=27%, signal=65%	217716/17688/68240/19718/67967/68275/69745/19687
mmu04620	mmu04620	Toll-like receptor signaling pathway	54	0.418028	1.55413	0.0144665	0.0144665	0.064596	573	tags=22%, list=8%, signal=21%	21926/12524/20846/24088/16176/142980/56489/20304/266632/12675/26398/17087
mmu04217	mmu04217	Necroptosis	67	0.398172	1.54021	0.0147718	0.0147718	0.0649119	2108	tags=49%, list=30%, signal=35%	21926/21929/20846/74568/12362/16176/142980/22033/110095/19106/16452/20479/76959/66824/22030/15980/15519/16453/12028/58203/22334/67738/234852/106759/13058/15975/11796/71609/12043/20848/14319/74256/105513
mmu03250	mmu03250	Viral life cycle - HIV-1	43	0.443851	1.57961	0.0157835	0.0157835	0.0682742	2443	tags=53%, list=35%, signal=35%	209387/12774/667823/12504/70122/19386/101739/12455/20479/56045/319236/270058/328572/72949/27632/19384/20922/103573/80287/208092/69550/64144/14534
mmu05142	mmu05142	Chagas disease	63	0.401211	1.53484	0.0168679	0.0168679	0.0718421	653	tags=24%, list=9%, signal=22%	21926/12501/12500/24088/16176/12260/12502/18796/20304/14676/266632/12675/26398/12262/12259
mmu04144	mmu04144	Endocytosis	164	0.313756	1.41814	0.0173362	0.0173362	0.0727181	2575	tags=42%, list=36%, signal=27%	12774/72318/14972/66713/15015/15039/15040/14990/72183/216869/52348/22365/15018/16186/14964/18805/20844/20479/76959/16573/66201/75788/319277/54189/70527/14991/22034/69178/11867/76709/215632/15511/54198/71770/234852/216859/107305/84092/58194/228998/18719/23
mmu04923	mmu04923	Regulation of lipolysis in adipocytes	32	-0.548305	-1.71236	0.0178042	0.0178042	0.0735663	1133	tags=44%, list=16%, signal=37%	14683/104110/14677/66853/11514/11555/18160/16367/23945/11554/18710/11556/11770/230899
mmu04664	mmu04664	Fc epsilon RI signaling pathway	38	0.444273	1.5411	0.0221473	0.0221473	0.0901664	663	tags=24%, list=9%, signal=22%	21926/22324/12229/16822/16797/20662/14127/26398/234779
mmu05418	mmu05418	Fluid shear stress and atherosclerosis	90	-0.396598	-1.57269	0.024018	0.024018	0.0963652	997	tags=31%, list=14%, signal=27%	20971/12168/26415/14871/17258/17260/12390/12387/18590/21937/23938/16598/12562/13039/14859/12389/19252/14860/22339/14733/18104/18710/16542/16476/14873/21824/70405/80796
mmu03008	mmu03008	Ribosome biogenesis in eukaryotes	44	0.425758	1.52138	0.0245915	0.0245915	0.0972566	2042	tags=45%, list=29%, signal=33%	100019/14113/67973/101592/14791/269470/66161/67459/73736/21453/230737/67134/19384/24127/74778/225348/213773/52530/103573/21771
mmu04261	mmu04261	Adrenergic signaling in cardiomyocytes	77	-0.409286	-1.57572	0.0267407	0.0267407	0.104267	1161	tags=36%, list=16%, signal=31%	53313/11938/14683/18798/51792/104110/26415/14677/16535/18795/20272/11514/11555/98660/22003/21956/21924/11549/11554/20191/18821/22004/17888/21954/17896/11937/70405/80796
mmu00520	mmu00520	Amino sugar and nucleotide sugar metabolism	33	0.448911	1.51148	0.0291786	0.0291786	0.112192	2019	tags=48%, list=29%, signal=35%	26384/74246/212032/54128/266690/69976/227620/15211/56174/14583/218138/216558/66681/245847/54342/14430
mmu00010	mmu00010	Glycolysis / Gluconeogenesis	31	-0.5233	-1.62577	0.0296816	0.0296816	0.112563	575	tags=26%, list=8%, signal=24%	18642/11669/11674/13808/56012/18648/11670/11529
mmu03022	mmu03022	Basal transcription factors	22	0.503768	1.54282	0.0303406	0.0303406	0.113507	2856	tags=73%, list=40%, signal=43%	229906/68153/319944/270627/23894/99730/98053/70439/24075/102162/66464/235459/13872/68705/17420/83602
mmu05204	mmu05204	Chemical carcinogenesis - DNA adducts	16	-0.631802	-1.70177	0.0329542	0.0329542	0.120918	1705	tags=81%, list=24%, signal=62%	14869/14863/14862/14870/13849/15483/14871/76263/14859/14860/394433/14873/13076
mmu05203	mmu05203	Viral carcinogenesis	106	0.337281	1.41917	0.033195	0.033195	0.120918	1174	tags=25%, list=17%, signal=22%	12774/229906/19650/14972/15015/15039/22033/15040/68153/14990/19696/15018/19106/12534/14964/12571/242341/11909/15451/22030/14991/23894/16453/19664/12028/114713/22059
mmu04110	mmu04110	Cell cycle	82	0.355163	1.42511	0.0354041	0.0354041	0.126397	3073	tags=54%, list=43%, signal=31%	19650/17219/217232/67177/218914/17216/17218/12534/12571/242705/52206/17215/66591/77805/17217/50793/69957/22059/56438/328572/22629/21781/26428/69010/12428/22589/20843/19053/21808/18393/15182/26965/12580/22627/12445/19651/12444/56317/71521/21803/17126/12914
mmu04925	mmu04925	Aldosterone synthesis and secretion	48	-0.451978	-1.56082	0.0356122	0.0356122	0.126397	1133	tags=31%, list=16%, signal=26%	14683/18798/104110/18760/18795/18754/11514/269060/18160/98660/16527/15370/70405/80796/230899
mmu04142	mmu04142	Lysosome	94	0.343273	1.41352	0.0374544	0.0374544	0.131253	2400	tags=53%, list=34%, signal=36%	18173/16889/18010/11433/12752/192654/19141/108012/11593/242341/19156/64933/16792/13033/110173/16541/235380/211286/12514/108664/15211/11984/13040/58911/11777/104082/27029/11774/432486/11975/21871/11432/17113/17159/55946/11881/56722/11767/19063/11769/14667/
mmu05134	mmu05134	Legionellosis	32	0.445691	1.48928	0.0398729	0.0398729	0.137981	187	tags=19%, list=3%, signal=18%	21926/16409/17948/12362/24088/16176
mmu03050	mmu03050	Proteasome	36	0.427572	1.46708	0.0444622	0.0444622	0.151963	3105	tags=72%, list=44%, signal=41%	66413/19186/16912/16913/59029/19171/57296/23996/26440/26444/67151/26443/19166/621823/19173/19175/26445/26442/22123/66997/19177/19192/19167/70247/19184/67089
mmu05412	mmu05412	Arrhythmogenic right ventricular cardiomyopathy	38	-0.470908	-1.54174	0.0469372	0.0469372	0.158466	464	tags=24%, list=7%, signal=22%	16480/241226/14609/13346/109620/20191/11472/11937/11474
mmu04970	mmu04970	Salivary secretion	39	-0.466665	-1.53473	0.0482631	0.0482631	0.160979	1133	tags=41%, list=16%, signal=35%	14683/18798/104110/11830/20535/18795/11514/60596/11555/98660/11549/11554/74180/11556/70405/80796

### Sheet: bcg_l2b_kegg
	ID	Description	setSize	enrichmentScore	NES	pvalue	p.adjust	qvalue	rank	leading_edge	core_enrichment
mmu04060	mmu04060	Cytokine-cytokine receptor interaction	79	0.611941	3.04271	2.00114e-14	2.00114e-14	5.51894e-12	934	tags=48%, list=13%, signal=42%	15945/17329/20307/57349/20297/60504/20304/12774/56744/66102/20306/80901/12504/20299/16190/12772/21937/20315/15976/22035/13051/21803/21812/17000/16994/24099/12161/20308/16186/230979/16155/57266/16188/20305/16154/12168/77125/110075
mmu04061	mmu04061	Viral protein interaction with cytokine and cytokine receptor	31	0.804617	3.25242	7.50906e-14	7.50906e-14	8.41323e-12	894	tags=74%, list=13%, signal=65%	15945/17329/20307/57349/20297/20304/12774/56744/20306/20299/12772/21937/20315/22035/13051/17000/20308/16186/230979/16155/57266/20305/16154
mmu04145	mmu04145	Phagosome	87	0.572022	2.89119	9.15179e-14	9.15179e-14	8.41323e-12	921	tags=46%, list=13%, signal=40%	14990/14998/13058/13040/20390/381091/110557/12266/15000/14961/15042/21354/16414/20387/14131/13057/12721/14969/21355/545486/17969/14960/15018/14991/27060/15040/14999/17972/12475/16783/100226/14129/16410/66212/15002/12491/24088/53421/12330/17534
mmu05169	mmu05169	Epstein-Barr virus infection	134	0.482263	2.62242	1.48407e-13	1.48407e-13	1.02323e-11	577	tags=33%, list=8%, signal=31%	15945/14990/12502/14998/381091/54123/110557/18710/21356/20846/15000/14961/15042/21354/16408/14969/12478/12399/21355/14960/12500/15894/15018/14991/12902/19182/20847/19181/12501/15976/12443/15040/16476/16150/14999/12010/234779/22352/12505/18035/17096/66413/
mmu04514	mmu04514	Cell adhesion molecules	67	0.627797	3.03643	5.45288e-13	5.45288e-13	3.00769e-11	1134	tags=66%, list=16%, signal=55%	14990/14998/60533/381091/110557/15000/14961/15042/20737/16414/74048/16408/14969/12504/14960/12562/15894/15018/14991/69524/12550/20970/15896/58187/20345/15040/19264/56492/14999/22329/54725/12741/16410/11658/16421/12483/12739/15002/18613/53624/19268/15015/1
mmu04062	mmu04062	Chemokine signaling pathway	106	0.51215	2.67088	8.94261e-13	8.94261e-13	4.11046e-11	798	tags=39%, list=12%, signal=35%	15945/17329/20307/57349/20297/20304/12774/56744/66102/20306/18710/20846/80901/20299/215449/17969/66066/277360/12772/20847/20315/13051/94176/16150/14710/234779/19229/18753/18035/17096/26395/14678/18749/104110/20308/14688/22324/14693/18707/57266/15162
mmu04820	mmu04820	Cytoskeleton in muscle cells	134	-0.617627	-2.14961	3.5618e-12	3.5618e-12	1.4033e-10	526	tags=27%, list=8%, signal=25%	54004/21393/70549/13808/192897/21954/14201/59006/93677/11468/22004/24131/11472/17880/24053/68753/17929/109620/380698/53318/22138/21924/13008/68794/12715/21953/17901/17884/21957/11474/59011/17907/17879/17885/21925/11459
mmu05320	mmu05320	Autoimmune thyroid disease	20	0.840394	2.98793	3.30594e-11	3.30594e-11	1.01305e-09	366	tags=65%, list=5%, signal=62%	14990/14998/381091/110557/15000/14961/15042/14969/14960/15018/14991/15040/14999
mmu05330	mmu05330	Allograft rejection	20	0.840394	2.98793	3.30594e-11	3.30594e-11	1.01305e-09	366	tags=65%, list=5%, signal=62%	14990/14998/381091/110557/15000/14961/15042/14969/14960/15018/14991/15040/14999
mmu05332	mmu05332	Graft-versus-host disease	19	0.856244	3.00933	3.8668e-11	3.8668e-11	1.06642e-09	366	tags=68%, list=5%, signal=65%	14990/14998/381091/110557/15000/14961/15042/14969/14960/15018/14991/15040/14999
mmu05166	mmu05166	Human T-cell leukemia virus 1 infection	136	0.443871	2.42684	1.24949e-10	1.24949e-10	3.1327e-09	637	tags=32%, list=9%, signal=29%	23871/14990/12502/14998/18186/381091/110557/18710/15000/14961/15042/16414/16408/16818/14969/12504/14960/12500/15894/15018/14991/20375/21937/12501/12257/12443/15040/16476/16150/14999/12010/21803/23872/26406/18035/21812/17000/26395/18019/18021/18749/13714/1
mmu04612	mmu04612	Antigen processing and presentation	43	0.671359	2.92828	2.93924e-10	2.93924e-10	6.7551e-09	374	tags=53%, list=5%, signal=51%	14990/14998/13040/381091/12265/110557/13030/18044/21356/15000/14961/15042/21354/14969/12504/21355/14960/15018/14991/14828/15040/14999/12010
mmu05168	mmu05168	Herpes simplex virus 1 infection	113	0.457211	2.41765	4.06875e-10	4.06875e-10	8.22735e-09	872	tags=35%, list=13%, signal=31%	14990/14998/20304/381091/15139/69550/54123/110557/12266/18710/21356/20846/15000/14961/15042/21354/14969/21355/14960/15018/14991/21937/20847/15976/15040/20684/16150/14999/12010/18854/18035/20963/11796/78781/230979/18707/15002/24088/16149
mmu04658	mmu04658	Th1 and Th2 cell differentiation	58	0.594124	2.77013	4.17648e-10	4.17648e-10	8.22735e-09	1103	tags=53%, list=16%, signal=45%	12502/14998/381091/20846/15000/14961/16818/16797/14969/12504/12399/16190/14960/12500/12501/16476/16150/14999/17132/18035/22637/54485/18037/18019/18021/16186/15002/19055/26416/18128/15980
mmu04940	mmu04940	Type I diabetes mellitus	20	0.815757	2.90034	8.37465e-10	8.37465e-10	1.53976e-08	366	tags=65%, list=5%, signal=62%	14990/14998/381091/110557/15000/14961/15042/14969/14960/15018/14991/15040/14999
mmu05171	mmu05171	Coronavirus disease - COVID-19	66	0.558392	2.69176	1.34851e-09	1.34851e-09	2.32441e-08	577	tags=36%, list=8%, signal=34%	15945/13058/12259/14962/12262/18186/12268/12260/15139/12266/18710/20846/14131/22371/21937/20847/15976/12267/16476/16150/234779/11421/18035/20963
mmu04659	mmu04659	Th17 cell differentiation	63	0.552068	2.64242	1.88262e-09	1.88262e-09	3.05415e-08	604	tags=40%, list=9%, signal=37%	12502/14998/60504/381091/20846/15000/14961/16818/16797/14969/12504/16190/14960/12500/12501/16476/16150/14999/21803/18035/21812/22637/18037/18019/18021
mmu04640	mmu04640	Hematopoietic cell lineage	44	0.622459	2.7252	3.01043e-09	3.01043e-09	4.61247e-08	919	tags=57%, list=13%, signal=50%	12502/14998/381091/15000/14961/14969/12504/12478/16190/14960/12500/12902/12501/12493/14999/12475/109700/12482/12505/14129/12483/15002/16188/12491/16400
mmu05321	mmu05321	Inflammatory bowel disease	27	0.730967	2.8525	8.62039e-09	8.62039e-09	1.25127e-07	860	tags=59%, list=12%, signal=52%	14998/60504/381091/20846/15000/14961/14969/16190/14960/16476/14999/21803/17132/16186/15002/24088
mmu05322	mmu05322	Systemic lupus erythematosus	28	0.731716	2.87278	1.05615e-08	1.05615e-08	1.45637e-07	924	tags=64%, list=13%, signal=56%	14998/12259/12262/12268/12260/381091/15139/12266/15000/14961/14131/14969/14960/14999/14129/20821/15002/12274
mmu04650	mmu04650	Natural killer cell mediated cytotoxicity	56	0.55865	2.58858	1.9592e-08	1.9592e-08	2.57298e-07	1131	tags=48%, list=16%, signal=41%	18710/16414/16408/16818/14127/16797/16822/15894/15976/15896/22177/22035/15040/234779/19229/15170/26395/22637/20963/18019/12506/22324/18707/19055/14784/15980/20416
mmu05323	mmu05323	Rheumatoid arthritis	43	0.614979	2.68237	6.34784e-08	6.34784e-08	7.85611e-07	860	tags=58%, list=12%, signal=51%	14998/20297/20304/381091/15000/14961/16414/16408/14969/14960/11433/15894/27060/20315/16476/14999/21803/22339/16994/24099/21687/14254/13038/15002/24088
mmu05140	mmu05140	Leishmaniasis	48	0.573396	2.55546	6.55176e-08	6.55176e-08	7.85611e-07	515	tags=44%, list=7%, signal=41%	18126/14998/13058/381091/12266/20846/15000/14961/16414/14131/13057/14969/17969/14960/16476/14999/17972/15170/21803/18035/14129
mmu05416	mmu05416	Viral myocarditis	45	0.585154	2.56966	7.09682e-08	7.09682e-08	8.15512e-07	366	tags=38%, list=5%, signal=36%	14990/14998/381091/110557/15000/14961/15042/16414/16408/14969/14960/15894/15018/14991/12443/15040/14999
mmu04380	mmu04380	Osteoclast differentiation	81	0.457087	2.29363	1.64659e-07	1.64659e-07	1.81645e-06	580	tags=36%, list=8%, signal=33%	12703/18710/20846/16818/18733/19261/14131/13057/17969/16822/11433/83433/20375/21937/16478/20847/15976/22177/16476/16150/234779/17972/21803/18035/14129/21812/26395/20963/18019
mmu05164	mmu05164	Influenza A	80	0.468563	2.34418	1.89507e-07	1.89507e-07	2.01016e-06	534	tags=29%, list=8%, signal=27%	15945/14998/20304/381091/54123/12265/18710/20846/15000/14961/14969/14960/15894/21937/20847/15976/22035/16150/14999/18854/18035/53869/26395
mmu04672	mmu04672	Intestinal immune network for IgA production	20	0.744381	2.64657	2.23009e-07	2.23009e-07	2.2779e-06	811	tags=70%, list=12%, signal=62%	14998/381091/15000/14961/14969/14960/20315/18703/14999/21803/17000/24099/16421/15002
mmu05145	mmu05145	Toxoplasmosis	73	0.470182	2.31417	5.09413e-07	5.09413e-07	5.01752e-06	894	tags=34%, list=13%, signal=30%	18126/14998/54396/16145/15944/12703/381091/12774/12265/20846/15000/14961/14969/14960/21937/16150/14999/21803/18035/11796/14678/16155/15002/24088/16154
mmu05310	mmu05310	Asthma	10	0.872398	2.48937	7.78765e-07	7.78765e-07	7.40604e-06	366	tags=80%, list=5%, signal=76%	14998/381091/15000/14961/14127/14969/14960/14999
mmu04814	mmu04814	Motor proteins	83	-0.584846	-1.95026	1.23313e-06	1.23313e-06	1.13362e-05	405	tags=18%, list=6%, signal=17%	21954/11468/54152/22004/17880/21924/21953/17901/17884/21957/17907/17879/17885/21925/11459
mmu04662	mmu04662	B cell receptor signaling pathway	53	0.498147	2.27913	2.42751e-06	2.42751e-06	2.15962e-05	783	tags=43%, list=11%, signal=39%	12517/18710/18733/12478/12902/15985/16476/16150/234779/15170/18035/17096/16331/26395/18037/20963/18019/18021/12483/12520/22324/18707/12518
mmu05142	mmu05142	Chagas disease	59	0.474835	2.2328	9.15905e-06	9.15905e-06	7.89365e-05	871	tags=36%, list=13%, signal=31%	18126/12502/12259/12262/20304/12260/12266/18710/12500/21937/12501/16476/16150/21803/11421/18035/21812/14678/18707/24088/14683
mmu04666	mmu04666	Fc gamma R-mediated phagocytosis	61	0.465374	2.21047	1.07148e-05	1.07148e-05	8.95461e-05	798	tags=36%, list=12%, signal=32%	18710/14131/16797/17969/17118/11845/19264/19012/234779/22323/18753/56378/17096/16331/14129/26395/20963/67916/227753/22324/18707/15162
mmu04670	mmu04670	Leukocyte transendothelial migration	70	0.41502	2.0221	1.90012e-05	1.90012e-05	0.000154128	1057	tags=47%, list=15%, signal=40%	13058/21838/17390/18710/16414/16408/13057/215449/17969/12387/12562/15894/69524/20315/58187/56492/22329/234779/17972/19229/22323/12741/17698/14678/22350/22324/12739/18707/18613/53624/16428/26416/12385
mmu05235	mmu05235	PD-L1 expression and PD-1 checkpoint pathway in cancer	57	0.449539	2.09218	4.11988e-05	4.11988e-05	0.000324634	604	tags=33%, list=9%, signal=31%	12502/60533/18710/20846/16818/16797/12504/12500/12501/16476/16150/15170/26406/18035/26395/22637/18037/18019/18021
mmu04610	mmu04610	Complement and coagulation cascades	28	0.60044	2.35738	4.58942e-05	4.58942e-05	0.000351587	329	tags=46%, list=5%, signal=44%	12259/14962/12262/19124/12268/12260/15139/12266/16414/22371/12902/12267/21824
mmu05170	mmu05170	Human immunodeficiency virus 1 infection	122	0.327108	1.76031	6.68638e-05	6.68638e-05	0.000498387	612	tags=26%, list=9%, signal=24%	14990/12502/69550/12774/110557/18710/21356/15042/21354/12504/21355/66066/12500/15018/14991/56045/21937/12501/15040/16476/70584/16150/14710/12010/234779/19229/18035/80287/26395/18019/18021/14678
mmu05167	mmu05167	Kaposi sarcoma-associated herpesvirus infection	113	0.336883	1.78138	7.87499e-05	7.87499e-05	0.000571536	798	tags=31%, list=12%, signal=28%	14990/12774/54123/110557/12266/18710/20846/15042/66066/12387/277360/15894/15018/14991/21937/20847/15976/22190/12443/15040/16476/16150/14710/234779/18035/17096/26395/22339/20963/18019/18021/14688/14693/18707/15162
mmu05163	mmu05163	Human cytomegalovirus infection	133	0.302983	1.64421	0.000222609	0.000222609	0.00157419	1091	tags=34%, list=16%, signal=29%	14990/20304/12774/110557/18710/21356/15042/21354/21355/66066/12387/15018/14991/21937/20315/12443/15040/16150/14710/12010/19229/18035/26395/22339/18019/18021/14678/18749/104110/16410/14688/16155/14693/18707/14674/14683/16154/19055/19766/18595/16801/26416/1
mmu04621	mmu04621	NOD-like receptor signaling pathway	94	0.34782	1.76917	0.000429956	0.000429956	0.00296443	579	tags=22%, list=8%, signal=21%	55932/13058/54396/229898/15944/14469/20304/229900/54123/13030/20846/13057/20847/15976/18439/16476/16150/18753/18035/59027/11796
mmu05152	mmu05152	Tuberculosis	97	0.328965	1.69457	0.000531407	0.000531407	0.00353041	442	tags=23%, list=6%, signal=22%	18126/14998/13040/381091/12265/12266/18044/20846/15000/14961/16414/14131/14127/12721/14969/14960/27060/21937/14999/12475/21803/16783
mmu04064	mmu04064	NF-kappa B signaling pathway	55	0.412982	1.90738	0.000537647	0.000537647	0.00353041	648	tags=33%, list=9%, signal=30%	16818/16797/15894/21937/20315/16150/22329/234779/12475/22029/18035/17096/17000/22637/20963/11796/16994/24099
mmu04668	mmu04668	TNF signaling pathway	72	0.359871	1.76606	0.000806489	0.000806489	0.00517258	1031	tags=33%, list=15%, signal=29%	15945/20297/20304/16362/18710/15953/17387/15894/21937/16476/16150/22329/22029/18035/26395/11796/13614/18707/26408/16477/19766/11491/74256/26416
mmu04660	mmu04660	T cell receptor signaling pathway	73	0.3571	1.75759	0.00112052	0.00112052	0.00702337	768	tags=29%, list=11%, signal=26%	12502/18710/16818/16797/12504/12500/16822/12501/16476/70584/19264/16150/15170/18035/26395/22637/18037/18019/18021/22324/18707
mmu04620	mmu04620	Toll-like receptor signaling pathway	54	0.395417	1.8203	0.00117187	0.00117187	0.00708798	935	tags=35%, list=14%, signal=31%	15945/17329/20304/54123/18710/20846/20847/15976/16476/16150/12475/18035/26395/27056/18707/13038/24088/20750/19766
mmu04210	mmu04210	Apoptosis	80	0.345018	1.7261	0.00118223	0.00118223	0.00708798	837	tags=26%, list=12%, signal=23%	13040/13032/13030/18710/13036/21937/64138/22035/16476/16150/17210/64704/22029/18035/26395/11796/13198/18707/13038/16188/26408
mmu05133	mmu05133	Pertussis	43	0.412012	1.79708	0.00210955	0.00210955	0.0123338	407	tags=30%, list=6%, signal=29%	18126/12259/12262/12268/12260/15139/16362/15900/12266/16414/20387/16476/12475
mmu04613	mmu04613	Neutrophil extracellular trap formation	63	0.353501	1.692	0.00214665	0.00214665	0.0123338	577	tags=27%, list=8%, signal=25%	13058/15139/12266/18710/16414/16408/14131/14289/13057/22371/17969/20345/234779/17972/14129/26395/20963
mmu04260	mmu04260	Cardiac muscle contraction	39	-0.575156	-1.73911	0.00327055	0.00327055	0.0184078	1398	tags=44%, list=20%, signal=35%	12866/12862/21956/66576/12867/12864/66594/66142/21954/22004/67530/12865/20191/12869/21924/15464/11937
mmu04142	mmu04142	Lysosome	83	0.315768	1.59273	0.00345851	0.00345851	0.0190764	1252	tags=45%, list=18%, signal=37%	13040/13032/12514/13030/13036/15212/17159/11433/27060/64138/14667/110006/18173/239739/16783/16792/19025/19141/11881/67963/17775/13038/12751/11886/19156/114143/11432/58911/12492/12757/75612/19063/71665/13039/18145/11774/74325
mmu04933	mmu04933	AGE-RAGE signaling pathway in diabetic complications	73	0.335173	1.64967	0.00406222	0.00406222	0.021967	901	tags=30%, list=13%, signal=26%	13058/17390/18710/20846/15894/21824/12443/16476/18712/22329/234779/21803/12827/18753/21812/12826/22339/12843/13614/18707/14268/12829
mmu04622	mmu04622	RIG-I-like receptor signaling pathway	34	0.427899	1.76021	0.00530641	0.00530641	0.0281433	1123	tags=35%, list=16%, signal=30%	15945/54123/16150/18035/98999/13205/56417/19766/74256/26416/26401/67664
mmu05340	mmu05340	Primary immunodeficiency	19	0.536942	1.88712	0.00602156	0.00602156	0.0313336	783	tags=63%, list=11%, signal=56%	12265/21354/16818/12504/12478/21355/12500/12501/19264/22637/16186/12518
mmu04630	mmu04630	JAK-STAT signaling pathway	74	0.322753	1.59286	0.00634722	0.00634722	0.0324166	1605	tags=43%, list=23%, signal=34%	60504/12703/18710/20846/16190/20847/15976/12443/18712/17210/15170/16186/16155/18707/16188/18590/16154/18595/57914/56469/14784/15980/16391/18591/12702/16451/11651/16453/56717/19247/16880/54721
mmu04744	mmu04744	Phototransduction	7	-0.80325	-1.68098	0.00833094	0.00833094	0.0417743	26	tags=57%, list=0%, signal=57%	12314/12315/70405/80796
mmu04915	mmu04915	Estrogen signaling pathway	69	-0.472707	-1.54422	0.0094168	0.0094168	0.046376	1346	tags=28%, list=19%, signal=22%	11909/20779/16669/12315/12043/18797/26396/19401/15519/14281/17395/18747/55960/15511/16664/16665/70405/80796/16663
mmu04611	mmu04611	Platelet activation	75	0.303734	1.50015	0.00973232	0.00973232	0.047089	1459	tags=40%, list=21%, signal=32%	18710/14131/14127/22371/215449/16822/234779/22320/22323/17096/21391/20963/14678/18749/104110/12843/14062/18707/14674/14683/19045/16801/26416/21894/60596/54519/11513/11651/109305/18796
mmu04261	mmu04261	Adrenergic signaling in cardiomyocytes	80	-0.456602	-1.51828	0.0106305	0.0106305	0.0500573	1609	tags=31%, list=23%, signal=24%	17896/226849/12314/16535/67972/11909/21956/12315/12043/52432/18797/19052/78977/19047/20266/21954/18747/22004/381290/20191/18821/21924/11937/70405/80796
mmu04623	mmu04623	Cytosolic DNA-sensing pathway	36	0.396024	1.6514	0.0107088	0.0107088	0.0500573	1152	tags=33%, list=17%, signal=28%	15945/58203/20304/54123/56045/16150/18035/56417/77125/19766/66420/69146
mmu01100	mmu01100	Metabolic pathways	680	-0.330897	-1.22006	0.0112989	0.0112989	0.0519352	2084	tags=36%, list=30%, signal=28%	22273/100163/78928/235626/217734/269180/109079/66925/20975/100705/20916/66885/171212/14430/110074/75475/74185/11883/67980/15356/13478/14863/18585/18806/56369/28042/64436/13481/71724/66681/246179/320634/212862/78754/381022/211347/17319/14426/11674/232811/2
mmu03040	mmu03040	Spliceosome	85	-0.446989	-1.49447	0.0119497	0.0119497	0.0540262	1509	tags=35%, list=22%, signal=28%	217207/20643/71713/19655/15381/54633/66070/71702/20383/68092/212880/66585/54614/57905/72047/72654/67678/73666/66094/107701/66642/76938/68479/15382/108121/230596/76479/69878/70767/15511
mmu04020	mmu04020	Calcium signaling pathway	104	-0.431818	-1.47438	0.0127782	0.0127782	0.0568404	1131	tags=24%, list=16%, signal=20%	18440/14173/215999/18797/14186/13867/19220/11556/102093/18799/13866/18747/381290/243764/20191/18821/94178/66402/21924/22335/15464/11937/70405/80796/21925
mmu05160	mmu05160	Hepatitis C	83	0.289011	1.45777	0.014156	0.014156	0.0619696	775	tags=27%, list=11%, signal=24%	15945/54123/18710/20846/12387/21937/20847/15976/58187/12443/16150/56492/15957/18035/12741/26395/22259/54401/12520/12739/18707/22628
mmu00071	mmu00071	Fatty acid degradation	31	-0.552583	-1.60905	0.014863	0.014863	0.0640477	1623	tags=45%, list=23%, signal=35%	110695/12894/11364/110446/270076/15107/11370/113868/110460/97212/74205/14081/94180/11529
mmu04024	mmu04024	cAMP signaling pathway	92	-0.431959	-1.45725	0.0162246	0.0162246	0.0688398	625	tags=17%, list=9%, signal=16%	18576/26396/78977/19047/14281/21954/18747/381290/21844/243764/20191/18821/11937/70405/80796/230899
mmu04714	mmu04714	Thermogenesis	121	-0.411337	-1.4196	0.0166035	0.0166035	0.0693797	1569	tags=29%, list=23%, signal=23%	12894/16653/72900/12866/11909/12862/67264/57279/66576/67184/108099/12867/12864/67155/11556/66379/12856/66993/108079/66594/74205/17991/66142/14081/68349/595136/57376/18747/67530/12865/66218/407785/26397/12869/230899
mmu04080	mmu04080	Neuroactive ligand-receptor interaction	42	0.363826	1.5744	0.0170778	0.0170778	0.0699998	992	tags=38%, list=14%, signal=33%	15139/14938/12266/14289/12257/12267/216643/18439/54598/19204/13618/14062/13614/30878/72075/13609
mmu05162	mmu05162	Measles	71	0.294239	1.43624	0.0172595	0.0172595	0.0699998	887	tags=24%, list=13%, signal=21%	12502/54123/18710/20846/12500/20847/12501/15976/12443/16476/16150/18035/17698/16186/18707/24088/56417
mmu04964	mmu04964	Proximal tubule bicarbonate reclamation	9	0.652311	1.79049	0.0175953	0.0175953	0.0703275	1671	tags=78%, list=24%, signal=59%	11826/12351/14661/12349/11931/74551/14660
mmu05031	mmu05031	Amphetamine addiction	27	-0.562917	-1.60066	0.0182811	0.0182811	0.0720248	1528	tags=41%, list=22%, signal=32%	12314/433759/15182/11909/12315/19047/14281/17161/18747/70405/80796
mmu05144	mmu05144	Malaria	22	0.452738	1.67686	0.0202991	0.0202991	0.0788492	966	tags=45%, list=14%, signal=39%	16414/16408/15894/16633/22329/21803/12520/12491/24088/18613
mmu00980	mmu00980	Metabolism of xenobiotics by cytochrome P450	25	-0.568517	-1.59106	0.0207229	0.0207229	0.0793772	269	tags=24%, list=4%, signal=23%	12408/76263/14869/13076/11670/11529
mmu03260	mmu03260	Virion - Human immunodeficiency virus	3	0.861004	1.60535	0.0222278	0.0222278	0.0839754	173	tags=67%, list=3%, signal=65%	12774/12504
mmu04740	mmu04740	Olfactory transduction	16	-0.627954	-1.59989	0.0232973	0.0232973	0.0868262	317	tags=38%, list=5%, signal=36%	12314/12315/52589/18747/70405/80796
mmu04926	mmu04926	Relaxin signaling pathway	82	0.273071	1.36981	0.0248331	0.0248331	0.0903703	901	tags=29%, list=13%, signal=26%	18126/17390/18710/66066/16476/14710/21803/12827/18035/21812/26395/12826/22339/13618/14678/18749/104110/12843/14688/14693/13614/18707/14683/12829
mmu04925	mmu04925	Aldosterone synthesis and secretion	48	-0.48252	-1.50535	0.0249036	0.0249036	0.0903703	317	tags=12%, list=5%, signal=12%	11908/18747/381290/70405/80796/230899
mmu04270	mmu04270	Vascular smooth muscle contraction	69	-0.446354	-1.45813	0.0261102	0.0261102	0.0935185	1064	tags=20%, list=15%, signal=17%	98932/18797/66350/11475/18755/26396/19047/11468/18747/17880/16533/70405/80796/230899
mmu00590	mmu00590	Arachidonic acid metabolism	16	-0.617751	-1.5739	0.0276257	0.0276257	0.097678	911	tags=38%, list=13%, signal=33%	109857/66350/66469/12408/23801/11686
mmu00190	mmu00190	Oxidative phosphorylation	67	-0.440892	-1.4356	0.0324828	0.0324828	0.113398	1717	tags=36%, list=25%, signal=27%	66414/66144/74776/72900/12866/12862/67264/66576/67184/12867/12864/12856/66290/21871/66594/17991/66142/68349/595136/67530/12865/66218/407785/12869
mmu00830	mmu00830	Retinol metabolism	17	-0.599533	-1.54708	0.0332911	0.0332911	0.114767	1279	tags=41%, list=18%, signal=34%	11761/28200/98711/108841/232174/13076/11529
mmu05203	mmu05203	Viral carcinogenesis	112	0.252351	1.32952	0.0362112	0.0362112	0.123292	826	tags=22%, list=12%, signal=20%	14990/12774/54123/110557/12266/18710/15042/15018/14991/12443/15040/20684/16476/22029/18035/17096/17000/20963/18749/227753/54401/15387/18707/22628/13205
mmu03022	mmu03022	Basal transcription factors	19	-0.574111	-1.52273	0.0407223	0.0407223	0.135839	1608	tags=53%, list=23%, signal=41%	228980/17420/229906/24075/83602/13871/68776/12572/99730/235459
mmu04921	mmu04921	Oxytocin signaling pathway	75	-0.423808	-1.39815	0.0408812	0.0408812	0.135839	1064	tags=19%, list=15%, signal=16%	98932/18797/108099/26396/108079/19047/14281/17260/18747/20191/13631/70405/80796/230899
mmu04512	mmu04512	ECM-receptor interaction	47	0.320066	1.41579	0.0414453	0.0414453	0.136073	926	tags=34%, list=13%, signal=30%	22371/114249/109700/12827/16423/12505/13138/12826/16410/16421/12843/12491/14268/12829/16400/20750
mmu04979	mmu04979	Cholesterol metabolism	23	0.407959	1.53241	0.0441417	0.0441417	0.143221	1689	tags=70%, list=24%, signal=53%	11812/11816/12257/16976/56491/67963/12491/320024/104086/18145/218203/30960/11303/20661/18830/20652
mmu04148	mmu04148	Efferocytosis	84	0.273181	1.37816	0.0456671	0.0456671	0.146448	1040	tags=29%, list=15%, signal=25%	12259/12262/12260/235584/13537/19261/13051/15170/21803/16423/192187/26395/18019/11980/18021/16410/22259/50770/12491/18613/11491/13609/26416/18514
mmu03420	mmu03420	Nucleotide excision repair	31	-0.507876	-1.47887	0.0481886	0.0481886	0.152757	1362	tags=35%, list=20%, signal=29%	17420/69920/22590/17749/13871/19718/12572/67967/69241/245841/56438
